# Early cis-regulatory events in the formation of retinal horizontal cells

**DOI:** 10.1101/2020.12.02.409003

**Authors:** Estie Schick, Kevin C. Gonzalez, Pooja Dutta, Kazi Hossain, Miruna G. Ghinia Tegla, Mark M. Emerson

## Abstract

During retinal development, multipotent and restricted progenitor cells generate all of the neuronal cells of the retina. Among these are horizontal cells, which are interneurons that modulate the light-induced signal from photoreceptors. This study utilizes the identification of novel cis-regulatory elements as a method to examine the gene regulatory networks that direct the development of horizontal cells. Here we describe a screen for cis-regulatory elements, or enhancers, for the horizontal cell-associated genes PTF1A, ONECUT1 (OC1), TFAP2A (AP2A), and LHX1. The OC1ECR22 and Tfap2aACR5 elements were shown to be potential enhancers for OC1 and TFAP2A, respectively, and to be specifically active in developing horizontal cells. The OC1ECR22 element is activated by PTF1A and RBPJ, which translates to regulation of OC1 expression and suggests that PTF1A is a direct activator of OC1 expression in developing horizontal cells. The region within the Tfap2aACR5 element that is responsible for its activation was determined to be a 100 bp sequence named Motif 4. Both OC1ECR22 and Tfap2aACR5 are negatively regulated by the nuclear receptors THRB and RXRG, as is the expression of OC1 and AP2A, suggesting that nuclear receptors may have a role in the negative regulation of horizontal cell development.
