## Supplementary material for "Early cis-regulatory events in the formation of retinal horizontal cells": Table S1

### Sheet: Sheet1
Cloning *lowercase nucleotides correspond to added restriction sites
	Primer Name	Primer Sequence (5'-3')
cTHRB	Forward-Age1	tcgaccggtaccATGAACTACTGTATGCAAGAAATATATGAAGTG
	Reverse-Nhe1	tgcgctagcCTAATCCTCAAACACCTCCAGGAACA
cRXRG	Forward-Age1	tgcaccggtaccATGCACAAGCACTCCTTTCTCTC
	Reverse-Nhe1	tgcgctagcTCAAGTGACCTGCAGGGGTG
pCAG-MCS	Forward	AATTCagACCGGTctGCTAGCaaG
	Reverse	AATTCttGCTAGCagACCGGTctG
Mutagenesis *red represents new sequence
CRM	TF Site	Original Sequence	New Sequence	Primer Name	Primer Sequence (5'-3')
OC1ECR22	--	--	--	Forward	GATAGTCGACCAATTGCTCG
				Reverse	CTCCGGTCAAGCTTCCATTA
OC1ECR22	OTX2	GATTA	GTGCT	MutA-Otx2	GATTCCTATAGTGCTATGTGAGAAGAACGGCAGC
				MutB-Otx2	CTTCTCACATAGCACTATAGGAATCAATGGACATTTC
OC1ECR22	RBPJ	TGTGAGAA	CCAGCTGC	MutA-Rbpj	CCTATAGATTAACCAGCTGCGAACGGCAGCTGCGGAGTGG
				MutB-Rbpj	CAGCTGCCGTTCGCAGCTGGTTAATCTATAGGAATCAATGG
OC1ECR22	PTF1A_1	CAGCTG	GCGCGA	MutA-Ptf1a_1	GAAGAACGGGCGCGACGGAGTGGCTAACACCTC
				MutB-Ptf1a_1	GCCACTCCGTCGCGCCCGTTCTTCTCACATTAATC
OC1ECR22	PTF1A_3	CAGCTG	CAGGGA	MutA-Ptf1a_3	CCTCTAGGTCAGCAGGGACGCGTGTGGACGTGGGCGATGG
				MutB-Ptf1a_3	CGTCCACACGCGTCCCTGCTGACCTAGAGGTGTTAGCC
OC1ECR22	OC1	ATTGATT	GGCGCGT	MutA-OC!	GAAATGTCCGGCGCGTCCTATAGATTAATGTGAGAAG
				MutB-OC1	TTAATCTATAGGACGCGCCGGACATTTCATTAGAGTAATC
OC1ECR22	RBPJ/PTF1_1	TGTGAGAA, CAGCTG	CCAGCTGC, GCGCGA	MutA-Rbpj/Ptf1a_1	CCTATAGATTAACCAGCTGCGAACGGGCGCGACGGAGTGG
				MutB-Rbpj/Ptf1a_1	TCGCGCCCGTTCGCAGCTGGTTAATCTATAGGAATCAATGG
OC1ECR22	Site1	AACACCTC	GGCTCAAG	MutA-Site1	GCGGAGTGGCTGGCTCAAGTAGGTCAGCAGCTGCGCG
				MutB-Site1	CTGCTGACCTACTTGAGCCAGCCACTCCGCAGCTGCC
OC1ECR22	Site2	AGGTCA	GACTTC	MutA-Site2	GCTAACACCTCTGACTTCGCAGCTGCGCGTGTGGAC
				MutB-Site2	CGCAGCTGCGAAGTCAGAGGTGTTAGCCACTCCGC
Tfap2aACR5	--	--	--	Forward	TTTCTCTATCGATAGTCGACC
				Reverse	GGCTCCGGTCAAGCTTCC
Tfap2aACR5	ESRRG/ESRRA	GGACCTCCTAGTGACCTC	AAAATGAGAGGTCGAGTA	MutA-Esrrg/Esrra	CTGAGGTCGAAAATGAGAgGtCGAGTAAAATGTAACTATTACCCTTCTAG
				MutB-Esrrg/Esrra	GTTACATTTTACTCGaCcTCTCATTTTCGACCTCAGTTATATCACCCCTC
Tfap2aACR5	RXRA/RXRG	GAGGTCGGGACCTC	ACTCTGCAAAATGA	MutA-Rxra/Rxrg	GGTGATATAACTACTCTGCAAAATGACTAGTGACCTCAAATGTAAC
				MutB-Rxra/Rxrg	GAGGTCACTAGTCATTTTGCAGAGTAGTTATATCACCCCTCTCCAAAG
Tfap2aACR5	THRB	GTGATATAACTGAGGTCGG	ACCGTATACATACTCTGCA	MutA-Thrb	CTTTGGAGAGGGACCGTATAcATACTCTGCAGACCTCCTAGTGACCTCAAATG
				MutB-Thrb	CACTAGGAGGTCTGCAGAGTATgTATACGGTCCCTCTCCAAAGAAACTTCCAC
Tfap2aACR5	bHLH	CATCTG	GCGCGA	MutA-bHLH	CACTGATTAGCGCGAACGGAGAGTTAATAAAAG
				MutB-bHLHL	CTCTCCGTTCGCGCTAATCAGTGATGGTGAAG
Tfap2aACR5	THRB/RXRG/ESRRG	GAGGTCACTAGGAGGTCCCGACCTCAGTTATATCAC	--	MutA-deletion	GTTACATTT-CCCTCTCCAAAGAAACTTCC
				MutB-deletion	GGAGAGGG-AAATGTAACTATTACCCTTCTAG
Truncations *lowercase nucleotides correspond to added restriction sites
	Template	Primer Name	Primer Sequence (5'-3')
Truncation 1	Tfap2aACR5	Forward-Ecor1	atgaattcGTGAGACTTGGCACATGTAA
		Reverse-Sal1	atgtcgacAGCTTCATCTGTTGCTCAAAG
Truncation 2	Tfap2aACR5	Forward-Ecor1	atgaattcTAGTGTGTGCAAAGGACAAG
		Reverse-Sal1	atgtcgacAGCTTCATCTGTTGCTCAAAG
Truncation 3	Tfap2aACR5	Forward-Ecor1	atgaattcGATCTAAACATGAAATACTACG
		Reverse-Sal1	atgtcgacAGCTTCATCTGTTGCTCAAAG
Truncation 4	Reversed Tfap2aACR5	Forward-Sal1	aggtcgacTCTGAACCATTTCAATCTTCAG
		Reverse-Ecor1	aggaattcCAGCCACCAGCCTGAAAC
Truncation 5	Reversed Tfap2aACR5	Forward-Sal1	atgtcgacAGCTTCATCTGTTGCTCAAAG
		Reverse-Ecor1	tcgaattcAACTCTTCCGCCTCTCTCC
